# Potential impacts of supplementing next generation long-lasting insecticidal nets with household-scale micro-mosaic deployment of indoor residual spraying with insecticides upon rates of incipient resistance trait emergence and selection

**DOI:** 10.64898/2026.08.18.745509

**Authors:** Dingani Chinula, Nicholaus Mziray, Neil Philip Hobbs, Busiku Hamainza, Thomas Reed, Samson Kiware, Gerry F. Killeen

**Affiliations:** National Malaria Elimination Centre, Chainama Hills Hospital Grounds, PO Box 32509, Lusaka, Republic of Zambia; School of Biological, Earth and Environmental Sciences, University College Cork, Cork, Republic of Ireland; Department of Environmental Health and Ecological Sciences, Ifakara Health Institute, Ifakara, Morogoro, United Republic of Tanzania; Department of Vector Biology, Liverpool School of Tropical Medicine, Liverpool, United Kingdom; Sustainability Institute, University College Cork, Cork, Republic of Ireland

## Abstract

Prolonged use of the few insecticide classes available for long-lasting insecticidal nets (LLINs) and indoor residual spraying (IRS) has driven widespread physiological resistance of malaria vector mosquitoes to this limited arsenal of active ingredients. However, recent innovations like next-generation LLINs (NG-LLINs) containing two complementary insecticides and new insecticide classes for IRS offer new opportunities for pre-emptive resistance management by deploying more diversified actives as mixtures, combinations, rotations or mosaics. Here a deterministic model of mosquito foraging behaviour was formulated to predict the probabilities of deterrence, mortality or successful feeding across repeated feeding attempts in scenarios with different combinations of NG-LLINs and/or IRS micro-mosaics with varying levels of insecticide diversification between neighbouring houses. Final fates were classified based on whether or not the mosquito eventually died or successfully fed, and whether the latter occurred indoors or outdoors after exposure to zero, one or several IRS insecticides. The primary outcome was the probability that a single *F₀* mosquito carrying a novel resistance trait to a new IRS insecticide successfully feeds, survives and reproduces, thereby establishing those traits within the population. The secondary outcome was the selection coefficient governing the spread of such novel resistance traits from the F₁ generation onwards. For highly anthropophagic and endophagic vectors like *Anopheles funestus*, combining NG-LLINs with IRS micro-mosaics using two insecticides may reduce emergence rates for novel resistance traits against IRS insecticides by approximately 2 to 2.5-fold, mainly through direct killing by NG-LLINs, although exposure to both IRS actives when forced to visit multiple houses also contributes to a lesser extent. However, such resistance management benefits are fundamentally constrained by outdoor feeding behaviours that limit or completely prevent indoor insecticide exposure. Increasing IRS micro-mosaic insecticide diversity beyond two actives is unlikely to further dampen resistance emergence rates because few mosquitoes survive long enough without feeding to encounter several IRS treatments. Once a resistance trait becomes established in the vector population, selection coefficients remain consistently high enough to force the spread of those traits, regardless of intervention combination. For more exophagic, zoophagic vectors like *An. arabiensis*, NG-LLINs plus IRS micro-mosaics are not expected to provide any meaningful resistance management benefit because frequent outdoor feeding, often on animals, allows them to largely avoid insecticide exposure altogether. Exclusively indoor-focused vector control strategies may not satisfactorily slow insecticide resistance emergence and spread, so new outdoor protection measures that close these coverage gaps with complementary insecticides will be needed.
