## Supplementary File 2 for "Potential impacts of supplementing next generation long-lasting insecticidal nets with household-scale micro-mosaic deployment of indoor residual spraying with insecticides upon rates of incipient resistance trait emergence and selection": An.arabiensis-inter-house mobility-Supplementary-File-2-130826.xlsx

### Sheet: An arabiensis, N=1
SCENARIO:	Baseline-No bednets, N=1						Untreated bednets, N=1						Baseline-Excito-repellent NG-LLINs, N=1						Baseline-Lethal NG-LLINs, N=1
α	1	2	3	4			1	2	3	4			1	2	3	4			1	2	3	4
Qh :	0.5	0.5	0.5	0.5			0.5	0.5	0.5	0.5			0.5	0.5	0.5	0.5			0.5	0.5	0.5	0.5
πi :	0.5	0.5	0.5	0.5			0.5	0.5	0.5	0.5			0.5	0.5	0.5	0.5			0.5	0.5	0.5	0.5
Δ :	0.1	0.1	0.1	0.1			0.7	0.7	0.7	0.7			0.9	0.9	0.9	0.9			0.7	0.7	0.7	0.7
μ:	0.1	0.1	0.1	0.1			0.1	0.1	0.1	0.1			0.8	0.8	0.8	0.8			0.8	0.8	0.8	0.8
N :	1	1	1	1			1	1	1	1			1	1	1	1			1	1	1	1
Eq α.1 or α.1.1, α>1 for plotting	0	0.01875	0.00046875	1.17188e-05	0.0192305		0	0.13125	0.0229687	0.00401953	0.158238		0	0.16875	0.0379688	0.00854297	0.215262		0	0.13125	0.0229687	0.00401953	0.158238
	0.75	0	0	0	0.75		0.75	0	0	0	0.75		0.75	0	0	0	0.75		0.75	0	0	0	0.75
Eq α.1 or α.1.1	0.75	0.01875	0.00046875	1.17188e-05	0.0192305		0.75	0.13125	0.0229687	0.00401953	0.158238		0.75	0.16875	0.0379688	0.00854297	0.215262		0.75	0.13125	0.0229687	0.00401953	0.158238
Eq α.1.2			0	0	0				0	0	0				0	0	0				0	0	0
Eq α.2 or α.2.1	0.025	0.000625	1.5625e-05	3.90625e-07	0.025641		0.175	0.030625	0.00535937	0.000937891	0.211922		0.225	0.050625	0.0113906	0.00256289	0.289579		0.175	0.030625	0.00535937	0.000937891	0.211922
Eq α.2.2		0	0	0	0			0	0	0	0			0	0	0	0			0	0	0	0
Eq α.3	0.0225	0.0005625	1.40625e-05	3.51563e-07	0.0230769		0.0075	0.0013125	0.000229687	4.01953e-05	0.00908238		0.02	0.0045	0.0010125	0.000227812	0.0257403		0.06	0.0105	0.0018375	0.000321563	0.0726591
Eq α.4 or α.4.1	0.2025	0.0050625	0.000126563	3.16406e-06	0.207692		0.0675	0.0118125	0.00206719	0.000361758	0.0817414		0.005	0.001125	0.000253125	5.69531e-05	0.00643508		0.015	0.002625	0.000459375	8.03906e-05	0.0181648
Eq α.4.2		0	0	0	0			0	0	0	0			0	0	0	0			0	0	0	0
Eq. α.1.2+α.4.2 for plotting	0	0	0	0	0		0	0	0	0	0		0	0	0	0	0		0	0	0	0	0
Absolute total ϕ+Δ+μ	1	0.025	0.000625	1.5625e-05	1.02564		1	0.175	0.030625	0.00535937	1.21098		1	0.225	0.050625	0.0113906	1.28702		1	0.175	0.030625	0.00535937	1.21098
Expected total ϕ+Δ+μ	1	0.025	0.000625	1.5625e-05	1.02564		1	0.175	0.030625	0.00535937	1.21098		1	0.225	0.050625	0.0113906	1.28702		1	0.175	0.030625	0.00535937	1.21098
Difference total ϕ+Δ+μ	0	0	0	0	0		0	0	0	0	0		0	0	0	0	0		0	0	0	0	0
Total ϕ	0.2025	0.0238125	0.000595313	1.48828e-05	0.226923		0.0675	0.143062	0.0250359	0.00438129	0.23998		0.005	0.169875	0.0382219	0.00859992	0.221697		0.015	0.133875	0.0234281	0.00409992	0.176403
Absolute total ϕ+μ	0.975	0.024375	0.000609375	1.52344e-05	1		0.825	0.144375	0.0252656	0.00442148	0.999062		0.775	0.174375	0.0392344	0.00882773	0.997437		0.825	0.144375	0.0252656	0.00442148	0.999062
Selection coefficient (1-φ0/(φ0+φ1)					0.232283						0.242409						0.228154						0.190417

### Sheet: An arabiensis,N=2
SCENARIO:	Baseline-No bednets, N=2						Untreated bednets, N=2						Baseline-Excito-repellent NG-LLINs, N=2						Baseline-Lethal NG-LLINs, N=2
α	1	2	3	4			1	2	3	4			1	2	3	4			1	2	3	4
Qh :	0.5	0.5	0.5	0.5			0.5	0.5	0.5	0.5			0.5	0.5	0.5	0.5			0.5	0.5	0.5	0.5
πi :	0.5	0.5	0.5	0.5			0.5	0.5	0.5	0.5			0.5	0.5	0.5	0.5			0.5	0.5	0.5	0.5
Δ :	0.1	0.1	0.1	0.1			0.7	0.7	0.7	0.7			0.9	0.9	0.9	0.9			0.7	0.7	0.7	0.7
μ:	0.1	0.1	0.1	0.1			0.1	0.1	0.1	0.1			0.8	0.8	0.8	0.8			0.8	0.8	0.8	0.8
N :	2	2	2	2			2	2	2	2			2	2	2	2			2	2	2	2
Eq α.1 or α.1.1, α>1 for plotting	0	0.01875	0.000234375	2.92969e-06	0.0189873		0	0.13125	0.0114844	0.00100488	0.143739		0	0.16875	0.0189844	0.00213574	0.18987		0	0.13125	0.0114844	0.00100488	0.143739
	0.75	0	0	0	0.75		0.75	0	0	0	0.75		0.75	0	0	0	0.75		0.75	0	0	0	0.75
Eq α.1 or α.1.1	0.75	0.01875	0.000234375	2.92969e-06	0.0189873		0.75	0.13125	0.0114844	0.00100488	0.143739		0.75	0.16875	0.0189844	0.00213574	0.18987		0.75	0.13125	0.0114844	0.00100488	0.143739
Eq α.1.2			0.000234375	8.78906e-06	0.000243164				0.0114844	0.00301465	0.014499				0.0189844	0.00640723	0.0253916				0.0114844	0.00301465	0.014499
Eq α.2 or α.2.1	0.025	0.0003125	3.90625e-06	4.88281e-08	0.0253165		0.175	0.0153125	0.00133984	0.000117236	0.19177		0.225	0.0253125	0.00284766	0.000320361	0.253481		0.175	0.0153125	0.00133984	0.000117236	0.19177
Eq α.2.2		0.0003125	1.17188e-05	3.41797e-07	0.000324561			0.0153125	0.00401953	0.000820654	0.0201527			0.0253125	0.00854297	0.00224253	0.036098			0.0153125	0.00401953	0.000820654	0.0201527
Eq α.3	0.0225	0.0005625	1.40625e-05	3.51563e-07	0.0230769		0.0075	0.0013125	0.000229687	4.01953e-05	0.00908238		0.02	0.0045	0.0010125	0.000227812	0.0257403		0.06	0.0105	0.0018375	0.000321563	0.0726591
Eq α.4 or α.4.1	0.2025	0.00253125	3.16406e-05	3.95508e-07	0.205063		0.0675	0.00590625	0.000516797	4.52197e-05	0.0739683		0.005	0.0005625	6.32812e-05	7.11914e-06	0.0056329		0.015	0.0013125	0.000114844	1.00488e-05	0.0164374
Eq α.4.2		0.00253125	9.49219e-05	2.76855e-06	0.00262894			0.00590625	0.00155039	0.000316538	0.00777318			0.0005625	0.000189844	4.9834e-05	0.000802178			0.0013125	0.000344531	7.03418e-05	0.00172737
Eq. α.1.2+α.4.2 for plotting	0	0.00253125	0.000329297	1.15576e-05	0.0028721		0	0.00590625	0.0130348	0.00333119	0.0222722		0	0.0005625	0.0191742	0.00645706	0.0261938		0	0.0013125	0.0118289	0.00308499	0.0162264
Absolute total ϕ+Δ+μ	1	0.025	0.000625	1.5625e-05	1.02564		1	0.175	0.030625	0.00535937	1.21098		1	0.225	0.050625	0.0113906	1.28702		1	0.175	0.030625	0.00535937	1.21098
Expected total ϕ+Δ+μ	1	0.025	0.000625	1.5625e-05	1.02564		1	0.175	0.030625	0.00535937	1.21098		1	0.225	0.050625	0.0113906	1.28702		1	0.175	0.030625	0.00535937	1.21098
Difference total ϕ+Δ+μ	0	0	0	0	0		0	0	0	0	0		0	0	0	0	0		0	0	0	0	0
Total ϕ	0.2025	0.0212813	0.000266016	3.3252e-06	0.224051		0.0675	0.137156	0.0120012	0.0010501	0.217708		0.005	0.169313	0.0190477	0.00214286	0.195503		0.015	0.132562	0.0115992	0.00101493	0.160177
Absolute total ϕ+μ	0.975	0.024375	0.000609375	1.52344e-05	1		0.825	0.144375	0.0252656	0.00442148	0.999062		0.775	0.174375	0.0392344	0.00882773	0.997437		0.825	0.144375	0.0252656	0.00442148	0.999062
Selection coefficient (1-φ0/(φ0+φ1)					0.230019						0.224972						0.206771						0.175984

### Sheet: An.arabiensis,N=3
SCENARIO:	Baseline-No bednets, N=3						Untreated bednets, N=3						Baseline-Excito-repellent NG-LLINs, N=3						Baseline-Lethal NG-LLINs, N=3
α	1	2	3	4			1	2	3	4			1	2	3	4			1	2	3	4
Qh :	0.5	0.5	0.5	0.5			0.5	0.5	0.5	0.5			0.5	0.5	0.5	0.5			0.5	0.5	0.5	0.5
πi :	0.5	0.5	0.5	0.5			0.5	0.5	0.5	0.5			0.5	0.5	0.5	0.5			0.5	0.5	0.5	0.5
Δ :	0.1	0.1	0.1	0.1			0.7	0.7	0.7	0.7			0.9	0.9	0.9	0.9			0.7	0.7	0.7	0.7
μ:	0.1	0.1	0.1	0.1			0.1	0.1	0.1	0.1			0.8	0.8	0.8	0.8			0.8	0.8	0.8	0.8
N :	3	3	3	3			3	3	3	3			3	3	3	3			3	3	3	3
Eq α.1 or α.1.1, α>1 for plotting	0	0.01875	0.00015625	1.30208e-06	0.0189076		0	0.13125	0.00765625	0.000446615	0.139353		0	0.16875	0.0126563	0.000949219	0.182355		0	0.13125	0.00765625	0.000446615	0.139353
	0.75	0	0	0	0.75		0.75	0	0	0	0.75		0.75	0	0	0	0.75		0.75	0	0	0	0.75
Eq α.1 or α.1.1	0.75	0.01875	0.00015625	1.30208e-06	0.0189076		0.75	0.13125	0.00765625	0.000446615	0.139353		0.75	0.16875	0.0126563	0.000949219	0.182355		0.75	0.13125	0.00765625	0.000446615	0.139353
Eq α.1.2			0.0003125	1.04167e-05	0.000322917				0.0153125	0.00357292	0.0188854				0.0253125	0.00759375	0.0329063				0.0153125	0.00357292	0.0188854
Eq α.2 or α.2.1	0.025	0.000208333	1.73611e-06	1.44676e-08	0.0252101		0.175	0.0102083	0.000595486	3.47367e-05	0.185839		0.225	0.016875	0.00126563	9.49219e-05	0.243236		0.175	0.0102083	0.000595486	3.47367e-05	0.185839
Eq α.2.2		0.000416667	1.38889e-05	3.76157e-07	0.000430932			0.0204167	0.00476389	0.000903154	0.0260837			0.03375	0.010125	0.00246797	0.046343			0.0204167	0.00476389	0.000903154	0.0260837
Eq α.3	0.0225	0.0005625	1.40625e-05	3.51563e-07	0.0230769		0.0075	0.0013125	0.000229687	4.01953e-05	0.00908238		0.02	0.0045	0.0010125	0.000227812	0.0257403		0.06	0.0105	0.0018375	0.000321563	0.0726591
Eq α.4 or α.4.1	0.2025	0.0016875	1.40625e-05	1.17188e-07	0.204202		0.0675	0.0039375	0.000229687	1.33984e-05	0.0716806		0.005	0.000375	2.8125e-05	2.10937e-06	0.00540523		0.015	0.000875	5.10417e-05	2.97743e-06	0.015929
Eq α.4.2		0.003375	0.0001125	3.04688e-06	0.00349055			0.007875	0.0018375	0.000348359	0.0100609			0.00075	0.000225	5.48437e-05	0.00102984			0.00175	0.000408333	7.74132e-05	0.00223575
Eq. α.1.2+α.4.2 for plotting	0	0.003375	0.000425	1.34635e-05	0.00381346		0	0.007875	0.01715	0.00392128	0.0289463		0	0.00075	0.0255375	0.00764859	0.0339361		0	0.00175	0.0157208	0.00365033	0.0211212
Absolute total ϕ+Δ+μ	1	0.025	0.000625	1.5625e-05	1.02564		1	0.175	0.030625	0.00535937	1.21098		1	0.225	0.050625	0.0113906	1.28702		1	0.175	0.030625	0.00535937	1.21098
Expected total ϕ+Δ+μ	1	0.025	0.000625	1.5625e-05	1.02564		1	0.175	0.030625	0.00535937	1.21098		1	0.225	0.050625	0.0113906	1.28702		1	0.175	0.030625	0.00535937	1.21098
Difference total ϕ+Δ+μ	0	0	0	0	0		0	0	0	0	0		0	0	0	0	0		0	0	0	0	0
Total ϕ	0.2025	0.0204375	0.000170313	1.41927e-06	0.223109		0.0675	0.135187	0.00788594	0.000460013	0.211033		0.005	0.169125	0.0126844	0.000951328	0.187761		0.015	0.132125	0.00770729	0.000449592	0.155282
Absolute total ϕ+μ	0.975	0.024375	0.000609375	1.52344e-05	1		0.825	0.144375	0.0252656	0.00442148	0.999062		0.775	0.174375	0.0392344	0.00882773	0.997437		0.825	0.144375	0.0252656	0.00442148	0.999062
Selection coefficient (1-φ0/(φ0+φ1)					0.229275						0.21959						0.200222						0.171529

### Sheet: An arabiensis,N=4
SCENARIO:	Baseline-No bednets, N=4						Untreated bednets, N=4						Baseline-Excito-repellent NG-LLINs, N=4						Baseline-Lethal NG-LLINs, N=4
α	1	2	3	4			1	2	3	4			1	2	3	4			1	2	3	4
Qh :	0.5	0.5	0.5	0.5			0.5	0.5	0.5	0.5			0.5	0.5	0.5	0.5			0.5	0.5	0.5	0.5
πi :	0.5	0.5	0.5	0.5			0.5	0.5	0.5	0.5			0.5	0.5	0.5	0.5			0.5	0.5	0.5	0.5
Δ :	0.1	0.1	0.1	0.1			0.7	0.7	0.7	0.7			0.9	0.9	0.9	0.9			0.7	0.7	0.7	0.7
μ:	0.1	0.1	0.1	0.1			0.1	0.1	0.1	0.1			0.8	0.8	0.8	0.8			0.8	0.8	0.8	0.8
N :	4	4	4	4			4	4	4	4			4	4	4	4			4	4	4	4
Eq α.1 or α.1.1, α>1 for plotting	0	0.01875	0.000117188	7.32422e-07	0.0188679		0	0.13125	0.00574219	0.000251221	0.137243		0	0.16875	0.00949219	0.000533936	0.178776		0	0.13125	0.00574219	0.000251221	0.137243
	0.75	0	0	0	0.75		0.75	0	0	0	0.75		0.75	0	0	0	0.75		0.75	0	0	0	0.75
Eq α.1 or α.1.1	0.75	0.01875	0.000117188	7.32422e-07	0.0188679		0.75	0.13125	0.00574219	0.000251221	0.137243		0.75	0.16875	0.00949219	0.000533936	0.178776		0.75	0.13125	0.00574219	0.000251221	0.137243
Eq α.1.2			0.000351563	1.09863e-05	0.000362549				0.0172266	0.00376831	0.0209949				0.0284766	0.00800903	0.0364856				0.0172266	0.00376831	0.0209949
Eq α.2 or α.2.1	0.025	0.00015625	9.76563e-07	6.10352e-09	0.0251572		0.175	0.00765625	0.000334961	1.46545e-05	0.183006		0.225	0.0126563	0.000711914	4.00452e-05	0.238408		0.175	0.00765625	0.000334961	1.46545e-05	0.183006
Eq α.2.2		0.00046875	1.46484e-05	3.84521e-07	0.000483783			0.0229687	0.00502441	0.000923236	0.0289164			0.0379688	0.0106787	0.00252285	0.0511703			0.0229687	0.00502441	0.000923236	0.0289164
Eq α.3	0.0225	0.0005625	1.40625e-05	3.51563e-07	0.0230769		0.0075	0.0013125	0.000229687	4.01953e-05	0.00908238		0.02	0.0045	0.0010125	0.000227812	0.0257403		0.06	0.0105	0.0018375	0.000321563	0.0726591
Eq α.4 or α.4.1	0.2025	0.00126563	7.91016e-06	4.94385e-08	0.203774		0.0675	0.00295313	0.000129199	5.65247e-06	0.070588		0.005	0.00028125	1.58203e-05	8.89893e-07	0.00529796		0.015	0.00065625	2.87109e-05	1.2561e-06	0.0156862
Eq α.4.2		0.00379688	0.000118652	3.11462e-06	0.00391864			0.00885938	0.00193799	0.000356105	0.0111535			0.00084375	0.000237305	5.60632e-05	0.00113712			0.00196875	0.000430664	7.91345e-05	0.00247855
Eq. α.1.2+α.4.2 for plotting	0	0.00379688	0.000470215	1.4101e-05	0.00428119		0	0.00885938	0.0191646	0.00412442	0.0321483		0	0.00084375	0.0287139	0.0080651	0.0376227		0	0.00196875	0.0176572	0.00384745	0.0234734
Absolute total ϕ+Δ+μ	1	0.025	0.000625	1.5625e-05	1.02564		1	0.175	0.030625	0.00535937	1.21098		1	0.225	0.050625	0.0113906	1.28702		1	0.175	0.030625	0.00535937	1.21098
Expected total ϕ+Δ+μ	1	0.025	0.000625	1.5625e-05	1.02564		1	0.175	0.030625	0.00535937	1.21098		1	0.225	0.050625	0.0113906	1.28702		1	0.175	0.030625	0.00535937	1.21098
Difference total ϕ+Δ+μ	0	0	0	0	0		0	0	0	0	0		0	0	0	0	0		0	0	0	0	0
Total ϕ	0.2025	0.0200156	0.000125098	7.8186e-07	0.222642		0.0675	0.134203	0.00587139	0.000256873	0.207831		0.005	0.169031	0.00950801	0.000534825	0.184074		0.015	0.131906	0.0057709	0.000252477	0.15293
Absolute total ϕ+μ	0.975	0.024375	0.000609375	1.52344e-05	1		0.825	0.144375	0.0252656	0.00442148	0.999062		0.775	0.174375	0.0392344	0.00882773	0.997437		0.825	0.144375	0.0252656	0.00442148	0.999062
Selection coefficient (1-φ0/(φ0+φ1)					0.228904						0.216981						0.197066						0.16937

### Sheet: Absolute-total
Total Pφ,1	N=1
	Baseline-No bednets	Untreated bednets	Excito-repellent NG-LLINs	Lethal NG-LLINs
Phi,o,0	0.75	0.75	0.75	0.75
Phi,o,1	0.0192305	0.158238	0.215262	0.158238
Phi,i,1	0.207692	0.0817414	0.00643508	0.0181648
f=μ	0.0230769	0.00908238	0.0257403	0.0726591
Phi>1	0	0	0	0
Total Pφ,1	N=2
	Baseline-No bednets	Untreated bednets	Excito-repellent NG-LLINs	Lethal NG-LLINs
Phi,o,0	0.75	0.75	0.75	0.75
Phi,o,1	0.0189873	0.143739	0.18987	0.143739
Phi,i,1	0.205063	0.0739683	0.0056329	0.0164374
f=μ	0.0230769	0.00908238	0.0257403	0.0726591
Phi>1	0.0028721	0.0222722	0.0261938	0.0162264
Total Pφ,1	N=3
	Baseline-No bednets	Untreated bednets	Excito-repellent NG-LLINs	Lethal NG-LLINs
Phi,o,0	0.75	0.75	0.75	0.75
Phi,o,1	0.0189076	0.139353	0.182355	0.139353
Phi,i,1	0.204202	0.0716806	0.00540523	0.015929
f=μ	0.0230769	0.00908238	0.0257403	0.0726591
Phi>1	0.00381346	0.0289463	0.0339361	0.0211212
Total Pφ,1	N=4
	Baseline-No bednets	Untreated bednets	Excito-repellent NG-LLINs	Lethal NG-LLINs
Phi,o,0	0.75	0.75	0.75	0.75
Phi,o,1	0.0188679	0.137243	0.178776	0.137243
Phi,i,1	0.203774	0.070588	0.00529796	0.0156862
f=μ	0.0230769	0.00908238	0.0257403	0.0726591
Phi>1	0.00428119	0.0321483	0.0376227	0.0234734

### Sheet: Reprod&Survival-Selectioncoeff
Reproduction-Survival/Selection coefficients		N=1
	Baseline-No bednet	Untreated bednet	Excito-reppelent NG-LLINs	Lethal NG-LLINs
s	0.232283	0.242409	0.228154	0.190417
Phi<2	0.976923	0.98998	0.971697	0.926403
Reproduction-Survival/Selection coefficients		N=2
	Baseline-No bednet	Untreated bednet	Excito-reppelent NG-LLINs	Lethal NG-LLINs
s	0.230019	0.224972	0.206771	0.175984
Phi<2	0.974051	0.967708	0.945503	0.910177
Reproduction-Survival/Selection coefficients		N=3
	Baseline-No bednet	Untreated bednet	Excito-reppelent NG-LLINs	Lethal NG-LLINs
s	0.229275	0.21959	0.200222	0.171529
Phi<2	0.973109	0.961033	0.937761	0.905282
Reproduction-Survival/Selection coefficients		N=4
	Baseline-No bednet	Untreated bednet	Excito-reppelent NG-LLINs	Lethal NG-LLINs
s	0.228904	0.216981	0.197066	0.16937
Phi<2	0.972642	0.957831	0.934074	0.90293
