## Supplementary File 2 for "Potential impacts of supplementing next generation long-lasting insecticidal nets with household-scale micro-mosaic deployment of indoor residual spraying with insecticides upon rates of incipient resistance trait emergence and selection": An.funestus-inter-house mobility-Supplementary-File-2-130826.xlsx

### Sheet: An funestus, N=1
SCENARIO:	Baseline-No bednets, N=1						Untreated bednets, N=1						Baseline-Excito-repellent NG-LLINs, N=1						Baseline-Lethal NG-LLINs, N=1
α	1	2	3	4			1	2	3	4			1	2	3	4			1	2	3	4
Qh :	0.9	0.9	0.9	0.9			0.9	0.9	0.9	0.9			0.9	0.9	0.9	0.9			0.9	0.9	0.9	0.9
πi :	0.9	0.9	0.9	0.9			0.9	0.9	0.9	0.9			0.9	0.9	0.9	0.9			0.9	0.9	0.9	0.9
Δ :	0.1	0.1	0.1	0.1			0.6	0.6	0.6	0.6			0.8	0.8	0.8	0.8			0.6	0.6	0.6	0.6
μ:	0.1	0.1	0.1	0.1			0.1	0.1	0.1	0.1			0.8	0.8	0.8	0.8			0.8	0.8	0.8	0.8
N :	1	1	1	1			1	1	1	1			1	1	1	1			1	1	1	1
Eq α.1 or α.1.1, α>1 for plotting	0	0.01539	0.00124659	0.000100974	0.0167376		0	0.09234	0.0448772	0.0218103	0.159028		0	0.12312	0.0797818	0.0516986	0.2546		0	0.09234	0.0448772	0.0218103	0.159028
	0.19	0	0	0	0.19		0.19	0	0	0	0.19		0.19	0	0	0	0.19		0.19	0	0	0	0.19
Eq α.1 or α.1.1	0.19	0.01539	0.00124659	0.000100974	0.0167376		0.19	0.09234	0.0448772	0.0218103	0.159028		0.19	0.12312	0.0797818	0.0516986	0.2546		0.19	0.09234	0.0448772	0.0218103	0.159028
Eq α.1.2			0	0	0				0	0	0				0	0	0				0	0	0
Eq α.2 or α.2.1	0.081	0.006561	0.000531441	4.30467e-05	0.0881355		0.486	0.236196	0.114791	0.0557886	0.892776		0.648	0.419904	0.272098	0.176319	1.51632		0.486	0.236196	0.114791	0.0557886	0.892776
Eq α.2.2		0	0	0	0			0	0	0	0			0	0	0	0			0	0	0	0
Eq α.3	0.0729	0.0059049	0.000478297	3.8742e-05	0.0793219		0.0324	0.0157464	0.00765275	0.00371924	0.0595184		0.1296	0.0839808	0.0544196	0.0352639	0.303264		0.2592	0.125971	0.061222	0.0297539	0.476147
Eq α.4 or α.4.1	0.6561	0.0531441	0.00430467	0.000348678	0.713897		0.2916	0.141718	0.0688748	0.0334731	0.535665		0.0324	0.0209952	0.0136049	0.00881597	0.0758161		0.0648	0.0314928	0.0153055	0.00743847	0.119037
Eq α.4.2		0	0	0	0			0	0	0	0			0	0	0	0			0	0	0	0
Eq. α.1.2+α.4.2 for plotting	0	0	0	0	0		0	0	0	0	0		0	0	0	0	0		0	0	0	0	0
Absolute total ϕ+Δ+μ	1	0.081	0.006561	0.000531441	1.08809		1	0.486	0.236196	0.114791	1.83699		1	0.648	0.419904	0.272098	2.34		1	0.486	0.236196	0.114791	1.83699
Expected total ϕ+Δ+μ	1	0.081	0.006561	0.000531441	1.08809		1	0.486	0.236196	0.114791	1.83699		1	0.648	0.419904	0.272098	2.34		1	0.486	0.236196	0.114791	1.83699
Difference total ϕ+Δ+μ	0	0	0	0	0		0	0	0	0	0		0	0	0	0	0		0	0	0	0	0
Total ϕ	0.6561	0.0685341	0.00555126	0.000449652	0.730635		0.2916	0.234058	0.113752	0.0552835	0.694693		0.0324	0.144115	0.0933866	0.0605145	0.330416		0.0648	0.123833	0.0601827	0.0292488	0.278064
Absolute total ϕ+μ	0.919	0.074439	0.00602956	0.000488394	0.999957		0.514	0.249804	0.121405	0.0590027	0.944211		0.352	0.228096	0.147806	0.0957784	0.823681		0.514	0.249804	0.121405	0.0590027	0.944211
Selection coefficient (1-φ0/(φ0+φ1)					0.793621						0.785236						0.634908						0.594073

### Sheet: An funestus,N=2
SCENARIO:	Baseline-No bednets, N=2						Untreated bednets, N=2						Baseline-Excito-repellent NG-LLINs, N=2						Baseline-Lethal NG-LLINs, N=2
α	1	2	3	4			1	2	3	4			1	2	3	4			1	2	3	4
Qh :	0.9	0.9	0.9	0.9			0.9	0.9	0.9	0.9			0.9	0.9	0.9	0.9			0.9	0.9	0.9	0.9
πi :	0.9	0.9	0.9	0.9			0.9	0.9	0.9	0.9			0.9	0.9	0.9	0.9			0.9	0.9	0.9	0.9
Δ :	0.1	0.1	0.1	0.1			0.6	0.6	0.6	0.6			0.8	0.8	0.8	0.8			0.6	0.6	0.6	0.6
μ:	0.1	0.1	0.1	0.1			0.1	0.1	0.1	0.1			0.8	0.8	0.8	0.8			0.8	0.8	0.8	0.8
N :	2	2	2	2			2	2	2	2			2	2	2	2			2	2	2	2
Eq α.1 or α.1.1, α>1 for plotting	0	0.01539	0.000623295	2.52434e-05	0.0160385		0	0.09234	0.0224386	0.00545258	0.120231		0	0.12312	0.0398909	0.0129246	0.175936		0	0.09234	0.0224386	0.00545258	0.120231
	0.19	0	0	0	0.19		0.19	0	0	0	0.19		0.19	0	0	0	0.19		0.19	0	0	0	0.19
Eq α.1 or α.1.1	0.19	0.01539	0.000623295	2.52434e-05	0.0160385		0.19	0.09234	0.0224386	0.00545258	0.120231		0.19	0.12312	0.0398909	0.0129246	0.175936		0.19	0.09234	0.0224386	0.00545258	0.120231
Eq α.1.2			0.000623295	7.57303e-05	0.000699025				0.0224386	0.0163578	0.0387964				0.0398909	0.0387739	0.0786648				0.0224386	0.0163578	0.0387964
Eq α.2 or α.2.1	0.081	0.0032805	0.00013286	5.38084e-06	0.0844187		0.486	0.118098	0.0286978	0.00697357	0.639769		0.648	0.209952	0.0680244	0.0220399	0.948016		0.486	0.118098	0.0286978	0.00697357	0.639769
Eq α.2.2		0.0032805	0.000398581	3.76659e-05	0.00371675			0.118098	0.0860934	0.048815	0.253006			0.209952	0.204073	0.154279	0.568305			0.118098	0.0860934	0.048815	0.253006
Eq α.3	0.0729	0.0059049	0.000478297	3.8742e-05	0.0793219		0.0324	0.0157464	0.00765275	0.00371924	0.0595184		0.1296	0.0839808	0.0544196	0.0352639	0.303264		0.2592	0.125971	0.061222	0.0297539	0.476147
Eq α.4 or α.4.1	0.6561	0.0265721	0.00107617	4.35848e-05	0.683792		0.2916	0.0708588	0.0172187	0.00418414	0.383862		0.0324	0.0104976	0.00340122	0.001102	0.0474008		0.0648	0.0157464	0.00382638	0.000929809	0.0853026
Eq α.4.2		0.0265721	0.0032285	0.000305094	0.0301056			0.0708588	0.0516561	0.029289	0.151804			0.0104976	0.0102037	0.00771397	0.0284152			0.0157464	0.0114791	0.00650866	0.0337342
Eq. α.1.2+α.4.2 for plotting	0	0.0265721	0.0038518	0.000380824	0.0308047		0	0.0708588	0.0740947	0.0456467	0.1906		0	0.0104976	0.0500945	0.0464879	0.10708		0	0.0157464	0.0339177	0.0228664	0.0725306
Absolute total ϕ+Δ+μ	1	0.081	0.006561	0.000531441	1.08809		1	0.486	0.236196	0.114791	1.83699		1	0.648	0.419904	0.272098	2.34		1	0.486	0.236196	0.114791	1.83699
Expected total ϕ+Δ+μ	1	0.081	0.006561	0.000531441	1.08809		1	0.486	0.236196	0.114791	1.83699		1	0.648	0.419904	0.272098	2.34		1	0.486	0.236196	0.114791	1.83699
Difference total ϕ+Δ+μ	0	0	0	0	0		0	0	0	0	0		0	0	0	0	0		0	0	0	0	0
Total ϕ	0.6561	0.0419621	0.00169946	6.88283e-05	0.69983		0.2916	0.163199	0.0396573	0.00963673	0.504093		0.0324	0.133618	0.0432921	0.0140266	0.223336		0.0648	0.108086	0.026265	0.00638239	0.205534
Absolute total ϕ+μ	0.919	0.074439	0.00602956	0.000488394	0.999957		0.514	0.249804	0.121405	0.0590027	0.944211		0.352	0.228096	0.147806	0.0957784	0.823681		0.514	0.249804	0.121405	0.0590027	0.944211
Selection coefficient (1-φ0/(φ0+φ1)					0.786476						0.726261						0.540326						0.519636

### Sheet: An.funestus,N=3
SCENARIO:	Baseline-No bednets, N=3						Untreated bednets, N=3						Baseline-Excito-repellent NG-LLINs, N=3						Baseline-Lethal NG-LLINs, N=3
α	1	2	3	4			1	2	3	4			1	2	3	4			1	2	3	4
Qh :	0.9	0.9	0.9	0.9			0.9	0.9	0.9	0.9			0.9	0.9	0.9	0.9			0.9	0.9	0.9	0.9
πi :	0.9	0.9	0.9	0.9			0.9	0.9	0.9	0.9			0.9	0.9	0.9	0.9			0.9	0.9	0.9	0.9
Δ :	0.1	0.1	0.1	0.1			0.6	0.6	0.6	0.6			0.8	0.8	0.8	0.8			0.6	0.6	0.6	0.6
μ:	0.1	0.1	0.1	0.1			0.1	0.1	0.1	0.1			0.8	0.8	0.8	0.8			0.8	0.8	0.8	0.8
N :	3	3	3	3			3	3	3	3			3	3	3	3			3	3	3	3
Eq α.1 or α.1.1, α>1 for plotting	0	0.01539	0.00041553	1.12193e-05	0.0158167		0	0.09234	0.0149591	0.00242337	0.109722		0	0.12312	0.0265939	0.00574429	0.155458		0	0.09234	0.0149591	0.00242337	0.109722
	0.19	0	0	0	0.19		0.19	0	0	0	0.19		0.19	0	0	0	0.19		0.19	0	0	0	0.19
Eq α.1 or α.1.1	0.19	0.01539	0.00041553	1.12193e-05	0.0158167		0.19	0.09234	0.0149591	0.00242337	0.109722		0.19	0.12312	0.0265939	0.00574429	0.155458		0.19	0.09234	0.0149591	0.00242337	0.109722
Eq α.1.2			0.00083106	8.97545e-05	0.000920814				0.0299182	0.019387	0.0493051				0.0531878	0.0459543	0.0991421				0.0299182	0.019387	0.0493051
Eq α.2 or α.2.1	0.081	0.002187	5.9049e-05	1.59432e-06	0.0832476		0.486	0.078732	0.0127546	0.00206624	0.579553		0.648	0.139968	0.0302331	0.00653035	0.824731		0.486	0.078732	0.0127546	0.00206624	0.579553
Eq α.2.2		0.004374	0.000472392	4.14524e-05	0.00488784			0.157464	0.102037	0.0537223	0.313223			0.279936	0.241865	0.169789	0.69159			0.157464	0.102037	0.0537223	0.313223
Eq α.3	0.0729	0.0059049	0.000478297	3.8742e-05	0.0793219		0.0324	0.0157464	0.00765275	0.00371924	0.0595184		0.1296	0.0839808	0.0544196	0.0352639	0.303264		0.2592	0.125971	0.061222	0.0297539	0.476147
Eq α.4 or α.4.1	0.6561	0.0177147	0.000478297	1.2914e-05	0.674306		0.2916	0.0472392	0.00765275	0.00123975	0.347732		0.0324	0.0069984	0.00151165	0.000326517	0.0412366		0.0648	0.0104976	0.00170061	0.000275499	0.0772737
Eq α.4.2		0.0354294	0.00382638	0.000335764	0.0395915			0.0944784	0.061222	0.0322334	0.187934			0.0139968	0.0120932	0.00848945	0.0345795			0.0209952	0.0136049	0.00716297	0.0417631
Eq. α.1.2+α.4.2 for plotting	0	0.0354294	0.00465744	0.000425519	0.0405124		0	0.0944784	0.0911402	0.0516204	0.237239		0	0.0139968	0.0652811	0.0544437	0.133722		0	0.0209952	0.043523	0.0265499	0.0910682
Absolute total ϕ+Δ+μ	1	0.081	0.006561	0.000531441	1.08809		1	0.486	0.236196	0.114791	1.83699		1	0.648	0.419904	0.272098	2.34		1	0.486	0.236196	0.114791	1.83699
Expected total ϕ+Δ+μ	1	0.081	0.006561	0.000531441	1.08809		1	0.486	0.236196	0.114791	1.83699		1	0.648	0.419904	0.272098	2.34		1	0.486	0.236196	0.114791	1.83699
Difference total ϕ+Δ+μ	0	0	0	0	0		0	0	0	0	0		0	0	0	0	0		0	0	0	0	0
Total ϕ	0.6561	0.0331047	0.000893827	2.41333e-05	0.690123		0.2916	0.139579	0.0226118	0.00366312	0.457454		0.0324	0.130118	0.0281056	0.0060708	0.196695		0.0648	0.102838	0.0166597	0.00269887	0.186996
Absolute total ϕ+μ	0.919	0.074439	0.00602956	0.000488394	0.999957		0.514	0.249804	0.121405	0.0590027	0.944211		0.352	0.228096	0.147806	0.0957784	0.823681		0.514	0.249804	0.121405	0.0590027	0.944211
Selection coefficient (1-φ0/(φ0+φ1)					0.784121						0.706543						0.508656						0.496016

### Sheet: An funestus,N=4
SCENARIO:	Baseline-No bednets, N=4						Untreated bednets, N=4						Baseline-Excito-repellent NG-LLINs, N=4						Baseline-Lethal NG-LLINs, N=4
α	1	2	3	4			1	2	3	4			1	2	3	4			1	2	3	4
Qh :	0.9	0.9	0.9	0.9			0.9	0.9	0.9	0.9			0.9	0.9	0.9	0.9			0.9	0.9	0.9	0.9
πi :	0.9	0.9	0.9	0.9			0.9	0.9	0.9	0.9			0.9	0.9	0.9	0.9			0.9	0.9	0.9	0.9
Δ :	0.1	0.1	0.1	0.1			0.6	0.6	0.6	0.6			0.8	0.8	0.8	0.8			0.6	0.6	0.6	0.6
μ:	0.1	0.1	0.1	0.1			0.1	0.1	0.1	0.1			0.8	0.8	0.8	0.8			0.8	0.8	0.8	0.8
N :	4	4	4	4			4	4	4	4			4	4	4	4			4	4	4	4
Eq α.1 or α.1.1, α>1 for plotting	0	0.01539	0.000311647	6.31086e-06	0.015708		0	0.09234	0.0112193	0.00136315	0.104922		0	0.12312	0.0199454	0.00323116	0.146297		0	0.09234	0.0112193	0.00136315	0.104922
	0.19	0	0	0	0.19		0.19	0	0	0	0.19		0.19	0	0	0	0.19		0.19	0	0	0	0.19
Eq α.1 or α.1.1	0.19	0.01539	0.000311647	6.31086e-06	0.015708		0.19	0.09234	0.0112193	0.00136315	0.104922		0.19	0.12312	0.0199454	0.00323116	0.146297		0.19	0.09234	0.0112193	0.00136315	0.104922
Eq α.1.2			0.000934942	9.46629e-05	0.00102961				0.0336579	0.0204472	0.0541051				0.0598363	0.0484674	0.108304				0.0336579	0.0204472	0.0541051
Eq α.2 or α.2.1	0.081	0.00164025	3.32151e-05	6.72605e-07	0.0826741		0.486	0.059049	0.00717445	0.000871696	0.553095		0.648	0.104976	0.0170061	0.00275499	0.772737		0.486	0.059049	0.00717445	0.000871696	0.553095
Eq α.2.2		0.00492075	0.000498226	4.23741e-05	0.00546135			0.177147	0.107617	0.0549169	0.339681			0.314928	0.255092	0.173564	0.743584			0.177147	0.107617	0.0549169	0.339681
Eq α.3	0.0729	0.0059049	0.000478297	3.8742e-05	0.0793219		0.0324	0.0157464	0.00765275	0.00371924	0.0595184		0.1296	0.0839808	0.0544196	0.0352639	0.303264		0.2592	0.125971	0.061222	0.0297539	0.476147
Eq α.4 or α.4.1	0.6561	0.013286	0.000269042	5.4481e-06	0.669661		0.2916	0.0354294	0.00430467	0.000523018	0.331857		0.0324	0.0052488	0.000850306	0.00013775	0.0386369		0.0648	0.0078732	0.000956594	0.000116226	0.073746
Eq α.4.2		0.0398581	0.00403563	0.00034323	0.0442369			0.106288	0.0645701	0.0329501	0.203808			0.0157464	0.0127546	0.00867822	0.0371792			0.0236196	0.0143489	0.00732225	0.0452908
Eq. α.1.2+α.4.2 for plotting	0	0.0398581	0.00497057	0.000437893	0.0452665		0	0.106288	0.098228	0.0533973	0.257914		0	0.0157464	0.0725909	0.0571456	0.145483		0	0.0236196	0.0480068	0.0277694	0.0993959
Absolute total ϕ+Δ+μ	1	0.081	0.006561	0.000531441	1.08809		1	0.486	0.236196	0.114791	1.83699		1	0.648	0.419904	0.272098	2.34		1	0.486	0.236196	0.114791	1.83699
Expected total ϕ+Δ+μ	1	0.081	0.006561	0.000531441	1.08809		1	0.486	0.236196	0.114791	1.83699		1	0.648	0.419904	0.272098	2.34		1	0.486	0.236196	0.114791	1.83699
Difference total ϕ+Δ+μ	0	0	0	0	0		0	0	0	0	0		0	0	0	0	0		0	0	0	0	0
Total ϕ	0.6561	0.028676	0.00058069	1.1759e-05	0.685368		0.2916	0.127769	0.015524	0.00188616	0.43678		0.0324	0.128369	0.0207957	0.00336891	0.184933		0.0648	0.100213	0.0121759	0.00147937	0.178668
Absolute total ϕ+μ	0.919	0.074439	0.00602956	0.000488394	0.999957		0.514	0.249804	0.121405	0.0590027	0.944211		0.352	0.228096	0.147806	0.0957784	0.823681		0.514	0.249804	0.121405	0.0590027	0.944211
Selection coefficient (1-φ0/(φ0+φ1)					0.782949						0.696863						0.493243						0.484632

### Sheet: Absolute-total
Total Pφ,1	N=1
	Baseline-No bednet	Untreated bednet	Excito-reppelent NG-LLINs	Lethal NG-LLINs
Phi,o,0	0.19	0.19	0.19	0.19
Phi,o,1	0.0167376	0.159028	0.2546	0.159028
Phi,i,1	0.713897	0.535665	0.0758161	0.119037
f=μ	0.0793219	0.0595184	0.303264	0.476147
Phi>1	0	0	0	0
Total Pφ,1	N=2
	Baseline-No bednet	Untreated bednet	Excito-reppelent NG-LLINs	Lethal NG-LLINs
Phi,o,0	0.19	0.19	0.19	0.19
Phi,o,1	0.0160385	0.120231	0.175936	0.120231
Phi,i,1	0.683792	0.383862	0.0474008	0.0853026
f=μ	0.0793219	0.0595184	0.303264	0.476147
Phi>1	0.0308047	0.1906	0.10708	0.0725306
Total Pφ,1	N=3
	Baseline-No bednet	Untreated bednet	Excito-reppelent NG-LLINs	Lethal NG-LLINs
Phi,o,0	0.19	0.19	0.19	0.19
Phi,o,1	0.0158167	0.109722	0.155458	0.109722
Phi,i,1	0.674306	0.347732	0.0412366	0.0772737
f=μ	0.0793219	0.0595184	0.303264	0.476147
Phi>1	0.0405124	0.237239	0.133722	0.0910682
Total Pφ,1	N=4
	Baseline-No bednet	Untreated bednet	Excito-reppelent NG-LLINs	Lethal NG-LLINs
Phi,o,0	0.19	0.19	0.19	0.19
Phi,o,1	0.015708	0.104922	0.146297	0.104922
Phi,i,1	0.669661	0.331857	0.0386369	0.073746
f=μ	0.0793219	0.0595184	0.303264	0.476147
Phi>1	0.0452665	0.257914	0.145483	0.0993959

### Sheet: Reprod&Survival-Selectioncoeff
Reproduction-Survival/Selection coefficients		N=1
	Baseline-No bednets	Untreated bednets	Excito-repellent NG-LLINs	Lethal NG-LLINs
s	0.793621	0.785236	0.634908	0.594073
Phi<2	0.920635	0.884693	0.520416	0.468064
Fold reduction of Phi<2 by bednets alone		1.04063	1.76904	1.9669
Reproduction-Survival/Selection coefficients		N=2
	Baseline-No bednets	Untreated bednets	Excito-repellent NG-LLINs	Lethal NG-LLINs
s	0.786476	0.726261	0.540326	0.519636
Phi<2	0.88983	0.694093	0.413336	0.395534
Fold reduction of Phi<2 by bednets alone		1.282	2.1528	2.24969
Reproduction-Survival/Selection coefficients		N=3
	Baseline-No bednets	Untreated bednets	Excito-repellent NG-LLINs	Lethal NG-LLINs
s	0.784121	0.706543	0.508656	0.496016
Phi<2	0.880123	0.647454	0.386695	0.376996
Fold reduction of Phi<2 by bednets alone		1.35936	2.27601	2.33457
Reproduction-Survival/Selection coefficients		N=4
	Baseline-No bednets	Untreated bednets	Excito-repellent NG-LLINs	Lethal NG-LLINs
s	0.782949	0.696863	0.493243	0.484632
Phi<2	0.875368	0.62678	0.374933	0.368668
Fold reduction of Phi<2 by bednets alone		1.39661	2.33473	2.37441
